# Acarbose ameliorates Western diet-induced metabolic and cognitive impairments in the 3xTg mouse model of Alzheimer’s disease

**DOI:** 10.1101/2024.06.27.600472

**Authors:** Michelle M. Sonsalla, Reji Babygirija, Madeline Johnson, Samuel Cai, Mari Cole, Chung-Yang Yeh, Isaac Grunow, Yang Liu, Diana Vertein, Mariah F. Calubag, Michaela E. Trautman, Cara L. Green, Michael J. Rigby, Luigi Puglielli, Dudley W. Lamming

## Abstract

Age is the greatest risk factor for Alzheimer’s disease (AD) as well as for other disorders that increase the risk of AD such as diabetes and obesity. There is growing interest in determining if interventions that promote metabolic health can prevent or delay AD. Acarbose is an anti-diabetic drug that not only improves glucose homeostasis, but also extends the lifespan of wild-type mice. Here, we test the hypothesis that acarbose will not only preserve metabolic health, but also slow or prevent AD pathology and cognitive deficits in 3xTg mice, a model of AD, fed either a Control diet or a high-fat, high-sucrose Western diet (WD). We find that acarbose decreases the body weight and adiposity of WD-fed 3xTg mice, increasing energy expenditure while also stimulating food consumption, and improves glycemic control. Both male and female WD-fed 3xTg mice have worsened cognitive deficits than Control-fed mice, and these deficits are ameliorated by acarbose treatment. Molecular and histological analysis of tau and amyloid pathology identified sex-specific effects of acarbose which are uncoupled from the dramatic improvements in cognition, suggesting that the benefits of acarbose on AD are largely driven by improved metabolic health. In conclusion, our results suggest that acarbose may be a promising intervention to prevent, delay, or even treat AD, especially in individuals consuming a Western diet.
