## Supplementary Tables for "Acarbose ameliorates Western diet-induced metabolic and cognitive impairments in the 3xTg mouse model of Alzheimer’s disease"

### Sheet: S1
Diet Composition	Con	Con+ACA	WD	WD+ACA
Teklad Diet Name	Teklad Global 18% Protein Rodent Diet	Acarbose diet (1000ppmm, 2018, B)	Adjusted calories diet (42% from fat)	Western Acarbose Diet (1000ppm, 42% kcal fat, O)
Teklad Diet Number	2018	TD.190479	TD.88137	TD. 210479
Macronutrients	% kcal from	% kcal from	% kcal from	% kcal from
Protein	24	22.9	15.2	15.3
Carbohydrate	58	60.5	42.7	42.6
Fat	18	16.6	42	42.1
Kcal/g	3.2	3.2	4.5	4.5

### Sheet: S2
Western blot
Primary antibodies	Dilution	Host	Manufacturer	Catalog #
Anti-S6	1:1000	Rabbit	Cell Signaling Technology	2217
Anti-pS240/244 S6	1:1000	Rabbit	Cell Signaling Technology	2215
Anti-AKT	1:1000	Rabbit	Cell Signaling Technology	4691
Anti-pS473 AKT	1:1000	Rabbit	Cell Signaling Technology	4060
Anti-p62	1:1000	Guinea Pig	American Research Products	03-GP62-C
Anti-GFAP	1:1000	Mouse	Thermo Fisher	PIMA512023
Anti-NeuN	1:1000	Mouse	Abcam	ab104224
Anti-Iba1	1:1000	Rabbit	Abcam	ab178847
Anti-pT231 Tau (AT180)	1:1000	Mouse	Thermo Fisher	MN1040
Anti-Tau (HT7)	1:1000	Mouse	Thermo Fisher	MN1000
Anti-Aβ1-16 (6E10)	1:1000	Mouse	Biolegend	803001
Secondary antibodies
Anti-Guinea pig secondary antibody	1:2000	Goat	American Research Products	90001
Anti-rabbit secondary antibody	1:2000	Goat	Cell Signaling Technology	7074
Anti-mouse secondary antibody	1:2000	Horse	Cell Signaling Technology	7076
IHC
Primary antibodies	Dilution	Host	Manufacturer	Catalog #
Anti-GFAP	1:1000	Mouse	Thermo Fisher	PIMA512023
Anti-NeuN	1:1000	Chicken	Millipore Sigma	ABN91
Anti-Iba1	1:1000	Rabbit	Abcam	ab178847
Anti-Aβ1-16 (6E10)	1:100	Mouse	Biolegend	803001
Secondary antibodies
Alexa 647 anti-chicken	1:200	Donkey	Thermo Fisher	NC0494952
Alexa 546 anti-rabbit	1:200	Goat	Thermo Fisher	A-11035
Alexa 488 anti-mouse	1:200	Goat	Thermo Fisher	A28175
Biotinylated anti-mouse	1:1000	Goat	Vector Laboratories	BA-9200
